# Comparative analysis of histone H3K4me3 modifications between early embryos and somatic tissues in cattle

**DOI:** 10.1101/2020.11.11.379057

**Authors:** Mao Ishibashi, Shuntaro Ikeda, Naojiro Minami

## Abstract

Epigenetic changes induced in the early developmental stages by the surrounding environment can have not only short-term but also long-term consequences throughout life. This concept constitutes the “Developmental Origins of Health and Disease” (DOHaD) hypothesis and encompasses the possibility of controlling livestock health and diseases by epigenetic regulation during early development. As a preliminary step for examining changes of epigenetic modifications in early embryos and their long-lasting effects in fully differentiated somatic tissues, we aimed to obtain high-throughput genome-wide histone H3 lysine 4 trimethylation (H3K4me3) profiles of bovine early embryos and to compare these data with those from adult somatic tissues in order to extract common and typical features between these tissues in terms of H3K4me3 modifications. Bovine blastocysts were produced *in vitro* and subjected to chromatin immunoprecipitation-sequencing analysis of H3K4me3. Comparative analysis of the blastocyst-derived H3K4me3 profile with publicly available data from adult liver and muscle tissues revealed that the blastocyst profile could be used as a “sieve” to extract somatic tissue-specific modifications in genes closely related to tissue-specific functions. Furthermore, principal component analysis of the level of common modifications between blastocysts and somatic tissues in meat production-related and imprinted genes well characterized inter- and intra-tissue differences. The results of this study produced a referential genome-wide H3K4me3 profile of bovine early embryos and revealed its common and typical features in relation to the profiles of adult tissues.

**Supplementary information:** Supplementary data are submitted along with the main manuscript. The ChIP-seq datasets for bovine blastocysts have been deposited in the Gene Expression Omnibus of NCBI with accession number GSE161221.
