## Supplementary material for "Comparative analysis of histone H3K4me3 modifications between early embryos and somatic tissues in cattle": Table S1

### Sheet: Table S1
Table S1. Data generated by ChIP-seq analysis of bovine blastocysts using an anti-H3K4me3 antibody
Sample ID	Total reads	Mapped reads (%)	GC(%)	AT(%)	Q20(%)a	Q30(%)	Called peak number*
Input_1	40798871	28,629,450 (70.17)	42.61	57.39	95.54	90.57	-
H3K4me3_1	50277785	26,023,586 (51.76)	44.15	55.85	94.16	88.37	22404
Input_2	39329002	26,992,465 (68.63)	42.93	57.07	95.57	90.62	-
H3K4me3_2	66678567	13,000,552 (19.50)	31.92	68.08	91.42	84.44	19076
Input_3	65024463	46,284,467 (71.18)	42.63	57.37	97.76	95.29	-
H3K4me3_3	68144157	34,344,272 (50.40)	45.21	54.79	95.13	91.85	22060
GC(%) : GC content.
AT(%) : AT content.
Q20(%) : Ratio of bases that have phred quality score of over 20.
Q30(%) : Ratio of bases that have phred quality score of over 30.
* Peaks were called against corresponding input control.
