## Supplementary material for "Comparative analysis of histone H3K4me3 modifications between early embryos and somatic tissues in cattle": Table S2

### Sheet: Table S2
Table S2. Top 10 significantly enriched GO terms derived from liver- and blastocyst-peaks, respectively, without sieving
Tissue	GO term*	Gene n.	FDR(B)
Liver	negative regulation of biosynthetic process	26	9.6e-07
	negative regulation of macromolecule biosynthetic process	25	9.7e-07
	negative regulation of macromolecule metabolic process	32	1.1e-06
	negative regulation of cellular biosynthetic process	26	1.1e-06
	negative regulation of cellular macromolecule biosynthetic process	24	1.4e-06
	negative regulation of metabolic process	33	1.4e-06
	negative regulation of cellular metabolic process	33	2e-06
	negative regulation of nitrogen compound metabolic process	25	2.2e-06
	negative regulation of gene expression	24	7e-06
	regulation of gene expression	42	7.4e-06
Blastocyst	negative regulation of macromolecule biosynthetic process	19	0.0063
	negative regulation of biosynthetic process	19	0.007
	negative regulation of cellular biosynthetic process	19	0.0078
	negative regulation of nitrogen compound metabolic process	20	0.0078
	negative regulation of cellular macromolecule biosynthetic process	17	0.017
	negative regulation of nucleobase-containing compound metabolic process	17	0.018
	negative regulation of gene expression	18	0.019
	regulation of gene expression	33	0.019
	negative regulation of transcription from RNA polymerase II promoter	12	0.019
	gene expression	39	0.03
*The common GO terms in liver and blastocysts are shown in red.
