## Supplementary material for "Comparative analysis of histone H3K4me3 modifications between early embryos and somatic tissues in cattle": Table S3

### Sheet: Table S3
Table S3. Meat production-related genes analyzed in this study
504 genes listed by Williams et al., (2009)*	Curated with RefSeq mRNA accession number (438 genes)	Genes harboring H3K4me3 peaks within TSS±3,000 bp both in blastocyst and liver (216 genes)	Genes generating ngsplot output (203 genes)
AACT	AANAT	ACADL	ACADL	*Williams, J.L., Dunner, S., Valentini, A., Mazza, R., Amarger, V., Checa, M.L., Crisa, A., Razzaq, N., Delourme, D., Grandjean, F., et al. (2009). Discovery, characterization and validation of single nucleotide polymorphisms within 206 bovine genes that may be considered as candidate genes for beef production and quality. Anim Genet 40, 486-491.
AANAT	ACACA	ACADM	ACADM
ACACA	ACACB	ACADS	ACADS
ACACB	ACADL	ACADVL	ACADVL
ACADL	ACADM	ACLY	ACLY
ACADM	ACADS	ACO1	ACO1
ACADS	ACADVL	ACTN1	ACTN1
ACADVL	ACAN	ACTN3	ACVR2A
ACBP	ACLY	ACVR2A	ACVR2B
ACLY	ACO1	ACVR2B	ADAMTS1
ACO1	ACR	ADAMTS1	ADAMTS2
ACR	ACTN1	ADAMTS2	ADAMTS5
ACTN1	ACTN2	ADAMTS5	ADRA1A
ACTN2	ACTN3	ADRA1A	ADRA2B
ACTN3	ACVR1	ADRA2B	ADRB1
ACVR1	ACVR2A	ADRB1	ADRB2
ACVR2	ACVR2B	ADRB2	AGL
ACVR2B	ADAMTS1	AGL	AGRP
ADAMTS1	ADAMTS2	AGRP	ALDH2
ADAMTS2	ADAMTS4	ALDH2	ALDH5A1
ADAMTS4	ADAMTS5	ALDH5A1	ALDH6A1
ADAMTS5	ADH1C	ALDH6A1	ALDOA
ADH1A	ADRA1A	ALDOA	APOA1
ADH1B	ADRA1B	APOA1	APOE
ADH1C	ADRA2A	APOE	ATP1B2
ADH7	ADRA2B	ATP1B2	ATRN
ADRA1A	ADRB1	ATRN	BDH1
ADRA1B	ADRB2	BDH1	CAPN1
ADRA1C	ADRB3	CALM1	CAPN2
ADRA2A	AGL	CALM2	CAPNS1
ADRA2B	AGRP	CALM3	CAPZA1
ADRA2C	AGRP	CAPN1	CAST
ADRB1	AHSG	CAPN2	CFL1
ADRB2	ALDH1A1	CAPNS1	CFL2
ADRB3	ALDH2	CAPZA1	CFTR
AGC1	ALDH5A1	CAST	CHRNE
AGL	ALDH6A1	CEBPA	COL4A1
AGRP	ALDH8A1	CEBPD	COL4A3
AHSG	ALDOA	CFL1	COX5B
ALDH1	ANK1	CFL2	CPT1A
ALDH2	ANXA1	CFTR	CPT1B
ALDH5	APOA1	CHRNE	CPT2
ALDH6	APOE	COL4A1	CREBBP
ALDH8	ARNTL2	COL4A3	CROT
ALDOA	ASIP	COX5B	CS
ALS2	ATP1B2	CPT1A	CTGF
ANK1	ATRN	CPT1B	CTSC
ANX1	BDH1	CPT2	CTSF
AOP2	BGN	CRAT	CTSH
APM1	BMP3	CREBBP	CTSL2
APOA1	BMP5	CROT	CTSZ
APOE	BOLA	CS	DBI
ARNTL2	CA3	CTGF	DGAT1
ASIP	CACNG2	CTSC	DGAT2
ATP1B2	CALB1	CTSD	DMD
ATRN	CALB2	CTSF	EID1
BDH	CALCA	CTSH	EMD
BGN	CALD1	CTSL	ENO3
BMP1	CALM1	CTSL2	FABP3
BMP3	CALM2	CTSZ	FASN
BMP5	CALM3	DBI	FBL
BoLA	CAPN1	DGAT1	FBN1
CA3	CAPN10	DGAT2	FBP1
CABIN1	CAPN2	DMD	FDFT1
CACNG2	CAPN3	EID1	FLNA
CALB1	CAPNS1	EMD	FN1
CALB2	CAPZA1	ENO3	FST
CALCA	CASQ1	FABP3	FURIN
CALD1	CAST	FASN	G6PD
CALM1	CD36	FBL	GAA
CALM2	CDC42	FBN1	GHR
CALM3	CDH15	FBP1	GPC3
CALML1	CEBPA	FDFT1	GPC4
CALML3	CEBPD	FLNA	GPC5
CAPN1	CFD	FN1	GPC6
CAPN10	CFL1	FST	GPD2
CAPN2	CFL2	FURIN	GPI
CAPN3	CFTR	G6PD	GSK3B
CAPN4	CHAD	GAA	GUSB
CAPZA1	CHRNA1	GHR	GYG1
CASQ1	CHRNB1	GPC3	GYS1
CAST	CHRND	GPC4	HADH
CD36	CHRNE	GPC5	HAT1
Cdc42	CHRNG	GPC6	HDAC1
CDH15	CKM	GPD2	HDAC10
CEBPA	CLCN1	GPI	HDAC11
CEBPB	COL12A1	GSK3B	HDAC2
CEBPD	COL13A1	GUSB	HDAC3
CFL1	COL15A1	GYG1	HDAC5
CFL2	COL18A1	GYS1	HDAC6
CFTR	COL1A1	HADH	HDAC8
CHAD	COL1A2	HAT1	IDH1
CHRNA1	COL3A1	HCRT	IGF2R
CHRNB1	COL4A1	HDAC1	IGFBP2
CHRND	COL4A3	HDAC10	IGFBP3
CHRNE	COL5A3	HDAC11	IGFBP4
CHRNG	COL6A1	HDAC2	IL6R
CKM	COL6A2	HDAC3	ITGAV
CLCN1	COL8A1	HDAC5	ITGB1
CNTF	COL8A2	HDAC6	KAT8
COL12A1	COMP	HDAC8	LDHA
COL13A1	COX5B	IDH1	LDHB
COL14A1	COX7A1	IGF1R	LOXL2
COL15A1	CPE	IGF2R	LOXL3
COL18A1	CPT1A	IGFBP2	MCC
COL1A1	CPT1B	IGFBP3	ME3
COL1A2	CPT2	IGFBP4	MEF2A
COL3A1	CRAT	IL6R	MEF2C
COL4A1	CREBBP	ITGAV	MET
COL4A2	CRH	ITGB1	MTM1
COL4A3	CRHR1	ITGB3	MUT
COL4A4	CRHR2	KAT8	MYEF2
COL4A5	CROT	LDHA	MYF6
COL4A6	CS	LDHB	MYOZ1
COL5A1	CSRP3	LOXL2	P4HA1
COL5A2	CTGF	LOXL3	P4HA2
COL5A3	CTRB1	MCC	P4HB
COL6A1	CTRC	ME3	PC
COL6A2	CTSB	MEF2A	PCCA
COL6A3	CTSC	MEF2C	PCCB
COL7A1	CTSD	MET	PCK2
COL8A1	CTSF	MTM1	PDHA1
COL8A2	CTSH	MUT	PDHB
COL9A1	CTSK	MYEF2	PDK1
COL9A2	CTSL	MYF6	PDK2
COL9A3	CTSL2	MYOZ1	PDK3
COMP	CTSS	P4HA1	PDLIM1
COX5B	CTSW	P4HA2	PDP1
COX7A1	CTSZ	P4HB	PFKM
CPE	DAG1	PC	PFN1
CPT1A	DBI	PCCA	PGAM1
CPT1B	DCN	PCCB	PGM1
CPT2	DES	PCK2	PHYH
CRAT	DGAT1	PDHA1	PLLP
CREBBP	DGAT2	PDHB	PLOD2
CRH	DIO1	PDK1	PLOD3
CRHR1	DIO2	PDK2	PLTP
CRHR2	DIO3	PDK3	PPARA
CRI1	DLK1	PDLIM1	PPARD
CROT	DMD	PDP1	PPP3CA
CRTL1	DTNA	PFKM	PPP3CB
CS	DTNB	PFN1	PRDX5
CSPG2	EID1	PGAM1	PRDX6
CSRP3	ELN	PGM1	PRKAA1
CTGF	EMD	PHYH	PRKAA2
CTRB1	ENG	PLLP	PRKAB1
CTRC	ENO2	PLOD2	PRKAB2
CTSB	ENO3	PLOD3	PSMA2
CTSC	FABP3	PLTP	PSMA3
CTSD	FABP4	PPARA	PSMA4
CTSE	FABP5	PPARD	PSMA6
CTSF	FASN	PPP3CA	PSMB5
CTSG	FBL	PPP3CB	PSMB8
CTSH	FBN1	PRDX5	PSMB9
CTSK	FBN2	PRDX6	PSME1
CTSL	FBP1	PRKAA1	PSME2
CTSL2	FDFT1	PRKAA2	PTK2
CTSLL1	FGF1	PRKAB1	PXMP2
CTSLL2	FGF6	PRKAB2	RARG
CTSLL3	FGFR1	PSMA2	RXRB
CTSO	FLNA	PSMA3	SDC1
CTSS	FMOD	PSMA4	SENP6
CTSW	FN1	PSMA6	SERPINI1
CTSZ	FOXC2	PSMB5	SGCB
CYP1A1	FST	PSMB8	SLC16A1
DAG1	FURIN	PSMB9	SLC16A7
DBI	G6PD	PSME1	SLC27A1
DCN	GAA	PSME2	SLC2A1
DES	GAL	PTK2	SLC2A3
DF	GDAP1	PXMP2	SLC37A4
DGAT1	GH1	RARG	SMAD3
DGAT2	GHR	RXRB	SMAD6
DIO1	GHRHR	SDC1	SMAD7
DIO2	GHRL	SENP6	SMARCA2
DIO3	GJB1	SERPINI1	SOCS2
DLK1	GPC2	SGCB	SOCS3
DMD	GPC3	SLC16A1	SP1
DTNA	GPC4	SLC16A7	SPARC
DTNB	GPC5	SLC27A1	SREBF1
EGR2	GPC6	SLC2A1	STAT3
ELN	GPD1	SLC2A3	STAT5A
EMD	GPD2	SLC37A4	TCF12
ENG	GPI	SMAD3	TGFB1
ENO2	GRB10	SMAD6	TGFB3
ENO3	GSK3B	SMAD7	TGFBR1
FABP3	GUSB	SMARCA2	TGFBR2
FABP4	GYG1	SOCS2	THBS1
FABP5	GYS1	SOCS3	THBS3
FASN	GYS2	SP1	TLK2
FATP	HADH	SPARC	TMSB10
FBL	HAPLN1	SREBF1	TNNC2
FBN1	HAT1	STAT3	TP53
FBN2	HCRT	STAT5A	TPM1
FBP1	HCRTR1	TCF12	TPM2
FDFT1	HCRTR2	TGFB1	UCP2
FGF	HDAC1	TGFB3	UGP2
FGF6	HDAC10	TGFBR1	VCL
FGFR	HDAC11	TGFBR2	VEGFA
FKHR	HDAC2	THBS1	VEGFB
FLNA	HDAC3	THBS3	VEGFC
FMOD	HDAC5	TLK2	VIM
FN1	HDAC6	TMOD3	VLDLR
FOXC2	HDAC7	TMSB10	VTN
FST	HDAC8	TNNC2
G6PD	HGF	TP53
G6PT1	HNF4A	TPM1
GAA	IDH1	TPM2
GAL	IGF1	UCP2
GDAP1	IGF1R	UGP2
GDF1	IGF2	VCL
GDF11	IGF2R	VEGFA
GDF8	IGFBP1	VEGFB
GH1	IGFBP2	VEGFC
GHR	IGFBP3	VIM
GHRELIN	IGFBP4	VLDLR
GHRHR	IGFBP5	VTN
GJB1	IL6
GPC1	IL6R
GPC2	INS
GPC3	ITGA7
GPC4	ITGAV
GPC5	ITGB1
GPC6	ITGB1BP2
GPD1	ITGB3
GPD2	KAT8
GPI	LCAT
GPR24	LDHA
GRB10	LDHB
GSK3B	LEP
GUSB	LEPR
GYG	LOX
GYS1	LOXL1
GYS2	LOXL2
GZMH	LOXL3
HADHSC	LPL
HAT1	LUM
HATs	MB
HCRT	MC1R
HCRTR1	MC2R
HCRTR2	MC4R
HDAC1	MC5R
HDACs	MCC
HGF	MCHR1
HK2	MDFI
HNF4A	ME3
HSL	MEF2A
HSPG2	MEF2C
ICDH	MET
ID4	MMP1
IDH1	MMP2
IGF1	MMP3
IGF1R	MMP9
IGF2	MSC
IGF2R	MSTN
IGFBP1	MTM1
IGFBP2	MTTP
IGFBP3	MUT
IGFBP4	MYEF2
IGFBP5	MYF5
IL6	MYF6
IL6R	MYH1
INS	MYH2
INSR	MYH3
ITGA11	MYH7
ITGA7	MYH8
ITGAV	MYL1
ITGB1	MYL2
ITGB1BP2	MYL3
ITGB3	MYLK
LAMA2	MYLK2
LCAT	MYOD1
LDHA	MYOG
LDHB	MYOZ1
LEP	MYOZ2
LEPR	MYOZ3
LOX	NEBL
LOXL1	NFKB1
LOXL2	NMRK2
LOXL3	NOTCH4
LPL	NPY1R
LUM	NPY2R
MADH2	NRAP
MADH3	OBSCN
MADH4	P4HA1
MADH6	P4HA2
MADH7	P4HB
MB	PAX3
MC1R	PC
MC2R	PCCA
MC3R	PCCB
MC4R	PCK1
MC5R	PCK2
MCC1	PCSK1
MCC2	PDHA1
MDFI	PDHA2
ME3	PDHB
MEF2A	PDK1
MEF2C	PDK2
MET	PDK3
MIBP	PDLIM1
MMP1	PDP1
MMP2	PFKM
MMP3	PFN1
MMP9	PGAM1
MSC	PGAM2
MTATP6	PGM1
MTCO2	PHYH
MTM1	PLLP
MTP	PLOD1
MUT	PLOD2
MYEF2	PLOD3
MYF5	PLTP
MYF6	PMCH
MYH1	PMP22
MYH2	POMC
MYH3	PPARA
MYH4	PPARD
MYH7	PPARG
MYH8	PPP3CA
MYL1	PPP3CB
MYL2	PRDX5
MYL3	PRDX6
MYLK	PRKAA1
MYLK2	PRKAA2
MYOD1	PRKAB1
MYOG	PRKAB2
MYOZ	PRKAG1
MYST1	PRKAG3
NCOA2	PRLR
NEB	PSMA2
NEBL	PSMA3
NFKB1	PSMA4
NOTCH1	PSMA6
NOTCH2	PSMB5
NOTCH3	PSMB8
NOTCH4	PSMB9
NPY1R	PSME1
NPY2R	PSME2
NRAP	PTK2
OBSCN	PVALB
P4HA1	PXMP2
P4HA2	PYGM
P4HB	RARG
p53	RDH5
p63	RXRB
p73	RYR1
PACE	SCD
PAI1	SDC1
PAI-1	SDC3
PAK	SENP6
PAX3	SERPINA1
PAX7	SERPINA7
PC	SERPINE1
PCAF	SERPINI1
PCCA	SGCA
PCCB	SGCB
PCK1	SGCD
PCK2	SGCE
PCSK1	SGCG
PDHA1	SLC16A1
PDHA2	SLC16A3
PDHB	SLC16A4
PDK1	SLC16A6
PDK2	SLC16A7
PDK3	SLC27A1
PDLIM1	SLC2A1
PDP	SLC2A2
PFKM	SLC2A3
PFN1	SLC2A4
PGAM1	SLC2A5
PGAM2	SLC37A4
PGM1	SLC8A1
PHYH	SLC8A3
PKM2	SMAD2
PKU-ALPHA	SMAD3
PLOD	SMAD4
PLOD2	SMAD6
PLOD3	SMAD7
PLTP	SMARCA2
PMCH	SOCS2
PMP22	SOCS3
POMC	SP1
PPARA	SPARC
PPARD	SREBF1
PPARG	SREBF2
PPM2C	STAT3
PPP3CA	STAT5A
PPP3CB	STAT5B
PRDX5	TCAP
PRKAA1	TCF12
PRKAA2	TG
PRKAB1	TGFB1
PRKAB2	TGFB3
PRKAG1	TGFBR1
PRKAG2	TGFBR2
PRKAG3	TGM2
PRLR	THBS1
PSMA2	THBS2
PSMA3	THBS3
PSMA4	THBS4
PSMA6	TLK2
PSMB5	TMOD1
PSMB8	TMOD2
PSMB9	TMOD3
PSME1	TMOD4
PSME2	TMSB10
PTK	TNNC1
PVALB	TNNC2
PXMP2	TNNI1
PYGM	TNNI2
RARG	TNNI3
RDH5	TNNT1
RXRbeta	TNNT2
RYR1	TNNT3
SCD	TP53
SCDP	TP63
SDC1	TPM1
SDC3	TPM2
SDC4	TPM3
SERPINA1	TPM4
SERPINA6	TRH
SERPINA7	TTN
SERPINI1	TUB
SGCA	UCP1
SGCB	UCP2
SGCD	UCP3
SGCE	UGP2
SGCG	UTRN
SKI	VCAN
SLC16A1	VCL
SLC16A3	VEGFA
SLC16A4	VEGFB
SLC16A5	VEGFC
SLC16A6	VEGFD
SLC16A7	VIM
SLC2A1	VLDLR
SLC2A2	VTN
SLC2A3	WNT1
SLC2A3P
SLC2A4
SLC2A5
SLC2A9
SLC8A1
SLC8A2
SLC8A3
SLT
SMARCA2
SOCS2
SOCS3
SP1
SPARC
SREBF1
SREBF2
STAT3
STAT5A
STAT5B
SUR2
SUSP1
TCAP
TCF12
TG
TGFB1
TGFB3
TGFBR1
TGFBR2
TGM2
THBS1
THBS2
THBS3
THBS4
TKR
TM4SF11
TMOD
TMOD2
TMOD3
TMOD4
TMSB10
TMSB4Y
TNNC1
TNNC2
TNNI1
TNNI2
TNNI3
TNNT1
TNNT2
TNNT3
TPM1
TPM2
TPM3
TPM4
TRH
TTN
TUB
UCP1
UCP2
UCP3
UGP2
UTRN
VCL
VEGF
VIM
VLDLR
VTN
WNT
